# Low level of expression of C-terminally truncated human FUS causes extensive changes in spinal cord transcriptome of asymptomatic transgenic mice

**DOI:** 10.1101/689414

**Authors:** Ekaterina A. Lysikova, Sergei Funikov, Alexander P. Rezvykh, Kirill D. Chaprov, Michail S. Kukharsky, Alexey A. Ustyugov, Alexey V. Deykin, Ilya. A. Flyamer, Shelagh Boyle, Sergey O. Bachurin, Natalia Ninkina, Vladimir L. Buchman

## Abstract

Mutations in a gene encoding RNA-binding protein FUS was linked to familial forms of amyotrophic lateral sclerosis (ALS). C-terminal truncations of FUS are associated with aggressive forms of ALS. However, motor neurons are able to tolerate permanent production of pathogenic truncated form of FUS protein until its accumulation in the cytoplasm of neurones does not reach a critical threshold.

In order to identify how the nervous system responds to pathogenic variants of FUS we produced and characterised a mouse line, L-FUS[1-359], with a low level of neuronal expression of a highly aggregation prone and pathogenic form of C-terminally truncated FUS. In contrast to mice with substantially higher level of expression of the same FUS variant that develop severe early onset motor neuron pathology, L-FUS[1-359] mice do not develop any sign of pathology even at old age. Nevertheless, we detected substantial changes in the spinal cord transcriptome of these mice comparing to the wild type littermates. We suggest that at least some of these changes reflect activation of cellular mechanisms compensating to potentially damaging effect of pathogenic FUS production. Further studies of these mechanism might reveal effective target for therapy of FUS-ALS and possibly, other forms of ALS.
