## Supplemental data for "Low level of expression of C-terminally truncated human FUS causes extensive changes in spinal cord transcriptome of asymptomatic transgenic mice"

### Sheet: DEG_L-FUS_vs_WT
Ensembl ID	Symbol	Name	logCPM	log2FC	PValue	FDR	Specificity
ENSMUSG00000040170	Fmo2	flavin containing monooxygenase 2	1.25915	3.1118	3.06032e-08	3.66174e-05	Neuronal
ENSMUSG00000056569	Mpz	myelin protein zero	6.45306	2.59281	6.0907e-10	1.1452e-06	Shared
ENSMUSG00000053198	Prx	periaxin	4.03804	1.90569	5.80746e-06	0.00238375	Shared
ENSMUSG00000066058	Cldn19	claudin 19	1.74231	1.88654	8.85159e-05	0.0175192	Shared
ENSMUSG00000021390	Ogn	osteoglycin	3.81164	1.81157	7.70749e-07	0.000500333	Shared
ENSMUSG00000004328	Hif3a	hypoxia inducible factor 3, alpha subunit	1.15941	1.77448	5.03552e-12	1.89361e-08	Shared
ENSMUSG00000043924	Ncmap	noncompact myelin associated protein	1.50323	1.65477	1.32446e-07	0.000122331	Neuronal
ENSMUSG00000040428	Plekha4	pleckstrin homology domain containing, family A (phosphoinositide binding specific) member 4	2.89621	1.59962	5.33866e-05	0.0125428	Shared
ENSMUSG00000046618	Olfml2a	olfactomedin-like 2A	1.11594	1.57852	7.57127e-05	0.0155895	Neuronal
ENSMUSG00000030116	Mfap5	microfibrillar associated protein 5	1.01864	1.56812	4.43558e-05	0.0109413	Neuronal
ENSMUSG00000022371	Col14a1	collagen, type XIV, alpha 1	1.535	1.53661	1.72482e-06	0.0009459	Shared
ENSMUSG00000002831	Plin4	perilipin 4	2.48921	1.40517	0.000316146	0.0448932	Neuronal
ENSMUSG00000009378	Slc16a12	solute carrier family 16 (monocarboxylic acid transporters), member 12	1.20761	1.40053	1.15071e-05	0.00403875	Neuronal
ENSMUSG00000046402	Rbp1	retinol binding protein 1, cellular	2.33093	1.35997	0.0002331	0.0368992	Neuronal
ENSMUSG00000059824	Dbp	D site albumin promoter binding protein	3.71258	1.3452	3.49661e-29	9.2043e-25	Neuronal
ENSMUSG00000034810	Scn7a	sodium channel, voltage-gated, type VII, alpha	2.55315	1.34239	1.38347e-06	0.000791484	Neuronal
ENSMUSG00000033327	Tnxb	tenascin XB	3.12773	1.32975	0.000144048	0.0253168	Neuronal
ENSMUSG00000044783	A730008H23Rik	RIKEN cDNA A730008H23 gene	3.7751	1.31209	1.36302e-10	3.58794e-07	Neuronal
ENSMUSG00000074802	Gas2l3	growth arrest-specific 2 like 3	3.06159	1.30546	2.32639e-06	0.00115545	Shared
ENSMUSG00000038550	Ciart	circadian associated repressor of transcription	2.05221	1.30458	2.80763e-21	4.9271e-17	Neuronal
ENSMUSG00000060938	Rpl26	ribosomal protein L26	2.70419	1.29317	9.99319e-05	0.0190736	Neuronal
ENSMUSG00000029718	Pcolce	procollagen C-endopeptidase enhancer protein	2.03162	1.25044	0.000168267	0.0285767	Shared
ENSMUSG00000004105	Angptl2	angiopoietin-like 2	2.64175	1.24123	2.59601e-08	3.41681e-05	Neuronal
ENSMUSG00000042286	Stab1	stabilin 1	2.65824	1.24094	4.76432e-07	0.000338956	Microglial
ENSMUSG00000041828	Abca8a	ATP-binding cassette, sub-family A (ABC1), member 8a	2.8779	1.18215	9.46462e-10	1.66095e-06	Neuronal
ENSMUSG00000030711	Sult1a1	sulfotransferase family 1A, phenol-preferring, member 1	2.10394	1.17974	1.26078e-05	0.00431016	Shared
ENSMUSG00000033826	Dnah8	dynein, axonemal, heavy chain 8	1.14099	1.11532	0.000327826	0.0456588	Neuronal
ENSMUSG00000041482	Piezo2	piezo-type mechanosensitive ion channel component 2	2.03317	1.10911	0.000314992	0.0448932	Neuronal
ENSMUSG00000061740	Cyp2d22	cytochrome P450, family 2, subfamily d, polypeptide 22	4.15717	1.10866	7.25399e-09	1.12324e-05	Neuronal
ENSMUSG00000001930	Vwf	Von Willebrand factor	3.23843	1.09555	7.30912e-06	0.00280878	Neuronal
ENSMUSG00000030669	Calca	calcitonin/calcitonin-related polypeptide, alpha	3.12808	1.07639	0.000185413	0.0309886	Neuronal
ENSMUSG00000027204	Fbn1	fibrillin 1	3.27278	1.07307	0.000100923	0.0191816	Neuronal
ENSMUSG00000057751	Megf6	multiple EGF-like-domains 6	1.21189	1.06774	0.000202228	0.0330642	Neuronal
ENSMUSG00000031825	Crispld2	cysteine-rich secretory protein LCCL domain containing 2	3.07348	1.06462	3.79698e-06	0.00176902	Neuronal
ENSMUSG00000026765	Lypd6b	LY6/PLAUR domain containing 6B	3.13223	1.0399	1.28412e-13	6.1459e-10	Neuronal
ENSMUSG00000028339	Col15a1	collagen, type XV, alpha 1	2.45269	1.0394	5.53432e-05	0.0127234	Shared
ENSMUSG00000001435	Col18a1	collagen, type XVIII, alpha 1	2.50263	0.990452	2.24273e-05	0.00682502	Neuronal
ENSMUSG00000035493	Tgfbi	transforming growth factor, beta induced	2.85816	0.979601	4.43938e-05	0.0109413	Shared
ENSMUSG00000032278	Paqr5	progestin and adipoQ receptor family member V	1.09328	0.977035	0.000117068	0.0213262	Neuronal
ENSMUSG00000055866	Per2	period circadian clock 2	3.07112	0.971449	1.66343e-08	2.3046e-05	Neuronal
ENSMUSG00000045930	Clec14a	C-type lectin domain family 14, member a	1.81672	0.951348	1.04859e-08	1.57729e-05	Neuronal
ENSMUSG00000069833	Ahnak	AHNAK nucleoprotein (desmoyokin)	6.84214	0.935994	0.000142815	0.0253168	Shared
ENSMUSG00000091243	Vgll3	vestigial like family member 3	1.14812	0.926679	1.42557e-06	0.000798426	Neuronal
ENSMUSG00000029602	Rasal1	RAS protein activator like 1 (GAP1 like)	1.80225	0.909629	1.563e-09	2.57147e-06	Neuronal
ENSMUSG00000021806	Nid2	nidogen 2	1.84485	0.87244	0.000271021	0.0408838	Shared
ENSMUSG00000018217	Pmp22	peripheral myelin protein 22	6.83808	0.867226	3.67035e-07	0.000279331	Neuronal
ENSMUSG00000030157	Clec2d	C-type lectin domain family 2, member d	1.73936	0.865748	7.94133e-06	0.00292369	Shared
ENSMUSG00000025154	Arhgap19	Rho GTPase activating protein 19	2.31678	0.863984	0.00030873	0.0445966	Shared
ENSMUSG00000068099	1500009C09Rik	RIKEN cDNA 1500009C09 gene	5.79422	0.859346	1.30274e-10	3.58794e-07	Neuronal
ENSMUSG00000045932	Ifit2	interferon-induced protein with tetratricopeptide repeats 2	3.66741	0.859077	0.000186555	0.0310809	Neuronal
ENSMUSG00000021675	F2rl2	coagulation factor II (thrombin) receptor-like 2	2.05618	0.858541	2.79714e-08	3.4952e-05	Shared
ENSMUSG00000002900	Lamb1	laminin B1	2.91147	0.857544	1.45099e-05	0.00481229	Neuronal
ENSMUSG00000020629	Adi1	acireductone dioxygenase 1	4.59046	0.84489	1.39814e-06	0.000791484	Neuronal
ENSMUSG00000038007	Acer2	alkaline ceramidase 2	2.51387	0.844377	2.59959e-05	0.00763946	Shared
ENSMUSG00000038141	Tmem181a	transmembrane protein 181A	2.37792	0.841948	1.10201e-08	1.6116e-05	Neuronal
ENSMUSG00000018830	Myh11	myosin, heavy polypeptide 11, smooth muscle	2.29847	0.841481	7.56222e-06	0.00284377	Neuronal
ENSMUSG00000028763	Hspg2	perlecan (heparan sulfate proteoglycan 2)	4.32596	0.827909	0.000270225	0.0408809	Neuronal
ENSMUSG00000001288	Rarg	retinoic acid receptor, gamma	1.93546	0.823864	5.26637e-05	0.0124891	Neuronal
ENSMUSG00000027524	Edn3	endothelin 3	1.71333	0.8087	1.96575e-05	0.0062181	Shared
ENSMUSG00000032796	Lama1	laminin, alpha 1	2.1794	0.798943	0.000236703	0.0369783	Neuronal
ENSMUSG00000072941	Sod3	superoxide dismutase 3, extracellular	2.25313	0.77919	1.79244e-05	0.00578937	Neuronal
ENSMUSG00000022816	Fstl1	follistatin-like 1	5.78723	0.77489	4.52838e-08	5.18273e-05	Neuronal
ENSMUSG00000028957	Per3	period circadian clock 3	3.69034	0.772799	5.04741e-17	3.74827e-13	Neuronal
ENSMUSG00000042644	Itpr3	inositol 1,4,5-triphosphate receptor 3	2.9588	0.771643	7.78897e-06	0.00290827	Neuronal
ENSMUSG00000024066	Xdh	xanthine dehydrogenase	2.93504	0.757117	1.55271e-05	0.00504603	Neuronal
ENSMUSG00000021904	Sema3g	sema domain, immunoglobulin domain (Ig), short basic domain, secreted, (semaphorin) 3G	1.4361	0.72751	1.13498e-05	0.00401027	Neuronal
ENSMUSG00000020363	Gfpt2	glutamine fructose-6-phosphate transaminase 2	1.31887	0.727233	0.000317419	0.0448932	Neuronal
ENSMUSG00000031167	Rbm3	RNA binding motif protein 3	4.26493	0.724877	1.59554e-08	2.27028e-05	Shared
ENSMUSG00000038418	Egr1	early growth response 1	2.96061	0.720352	7.58051e-05	0.0155895	Microglial
ENSMUSG00000010021	Kif19a	kinesin family member 19A	2.62733	0.720017	1.25216e-06	0.000749117	Neuronal
ENSMUSG00000010307	Tmem86a	transmembrane protein 86A	1.86475	0.71752	6.15308e-06	0.0024541	Neuronal
ENSMUSG00000066687	Zbtb16	zinc finger and BTB domain containing 16	4.20355	0.716588	2.25953e-05	0.00683663	Neuronal
ENSMUSG00000026389	Steap3	STEAP family member 3	2.0953	0.71123	2.96637e-05	0.00835137	Neuronal
ENSMUSG00000034898	Filip1	filamin A interacting protein 1	1.8445	0.710669	0.000200844	0.0329403	Neuronal
ENSMUSG00000037552	Plekhg2	pleckstrin homology domain containing, family G (with RhoGef domain) member 2	1.69485	0.701525	0.000242833	0.0378188	Shared
ENSMUSG00000029298	Gbp9	guanylate-binding protein 9	1.4452	0.697684	0.000104185	0.0195895	Microglial
ENSMUSG00000028671	Gale	galactose-4-epimerase, UDP	1.36332	0.694266	3.84274e-05	0.0100205	Neuronal
ENSMUSG00000032942	Ucp3	uncoupling protein 3 (mitochondrial, proton carrier)	2.3012	0.662826	8.35222e-06	0.00305361	Neuronal
ENSMUSG00000024222	Fkbp5	FK506 binding protein 5	3.74908	0.662732	9.99924e-05	0.0190736	Neuronal
ENSMUSG00000023191	P3h3	prolyl 3-hydroxylase 3	1.71103	0.662136	5.96466e-05	0.0134197	Neuronal
ENSMUSG00000021948	Prkcd	protein kinase C, delta	3.02028	0.661705	3.23707e-06	0.00152163	Shared
ENSMUSG00000014303	Glis2	GLIS family zinc finger 2	1.98933	0.656884	4.12725e-05	0.0106513	Neuronal
ENSMUSG00000030795	Fus	fused in sarcoma	5.02562	0.649041	1.97243e-05	0.0062181	Shared
ENSMUSG00000025324	Atp10a	ATPase, class V, type 10A	3.13514	0.640736	4.92128e-06	0.00217723	Neuronal
ENSMUSG00000035783	Acta2	actin, alpha 2, smooth muscle, aorta	2.28377	0.640234	0.000180263	0.0303829	Neuronal
ENSMUSG00000052353	Cemip	cell migration inducing protein, hyaluronan binding	2.30987	0.632438	4.21266e-05	0.010677	Shared
ENSMUSG00000001240	Ramp2	receptor (calcitonin) activity modifying protein 2	2.88442	0.620124	9.04904e-05	0.0177102	Neuronal
ENSMUSG00000039116	Adgrg6	adhesion G protein-coupled receptor G6	2.77437	0.6119	0.000307336	0.0445738	Shared
ENSMUSG00000020893	Per1	period circadian clock 1	3.82498	0.611593	2.9248e-07	0.000240597	Shared
ENSMUSG00000004100	Ppan	peter pan homolog (Drosophila)	2.01089	0.592314	3.21477e-05	0.00881501	Neuronal
ENSMUSG00000040675	Mthfd1l	methylenetetrahydrofolate dehydrogenase (NADP+ dependent) 1-like	3.48612	0.587477	7.42575e-10	1.34808e-06	Neuronal
ENSMUSG00000030757	Zkscan2	zinc finger with KRAB and SCAN domains 2	2.3922	0.586992	1.09848e-06	0.000672459	Shared
ENSMUSG00000045193	Cirbp	cold inducible RNA binding protein	4.04484	0.581778	4.56594e-06	0.00205456	Neuronal
ENSMUSG00000020282	Rhbdf1	rhomboid 5 homolog 1	2.11695	0.579178	5.69901e-05	0.013045	Neuronal
ENSMUSG00000029710	Ephb4	Eph receptor B4	2.14153	0.576409	0.000210821	0.0343625	Neuronal
ENSMUSG00000031328	Flna	filamin, alpha	5.07335	0.573521	0.00026312	0.040036	Shared
ENSMUSG00000097023	Mir9-3hg	Mir9-3 host gene	1.96814	0.563969	7.01654e-05	0.0148891	Neuronal
ENSMUSG00000071847	Apcdd1	adenomatosis polyposis coli down-regulated 1	3.3498	0.558583	4.00208e-05	0.0103792	Neuronal
ENSMUSG00000002980	Bcam	basal cell adhesion molecule	3.11934	0.553465	0.000286169	0.042291	Neuronal
ENSMUSG00000020681	Ace	angiotensin I converting enzyme (peptidyl-dipeptidase A) 1	3.74234	0.546238	0.000318126	0.0448932	Neuronal
ENSMUSG00000020836	Coro6	coronin 6	2.6177	0.543867	1.3778e-06	0.000791484	Neuronal
ENSMUSG00000038181	Chpf2	chondroitin polymerizing factor 2	3.17753	0.531633	7.23084e-05	0.0151064	Neuronal
ENSMUSG00000039323	Igfbp2	insulin-like growth factor binding protein 2	4.52968	0.525063	0.00015706	0.026934	Neuronal
ENSMUSG00000060803	Gstp1	glutathione S-transferase, pi 1	3.37088	0.523027	0.000302788	0.0441575	Neuronal
ENSMUSG00000021215	Net1	neuroepithelial cell transforming gene 1	3.81623	0.518222	0.00015183	0.0262078	Neuronal
ENSMUSG00000020044	Timp3	tissue inhibitor of metalloproteinase 3	5.96931	0.518129	4.21689e-05	0.010677	Neuronal
ENSMUSG00000003420	Fcgrt	Fc receptor, IgG, alpha chain transporter	3.35131	0.47985	0.000350445	0.0482981	Neuronal
ENSMUSG00000068220	Lgals1	lectin, galactose binding, soluble 1	4.34139	0.474702	0.000143649	0.0253168	Neuronal
ENSMUSG00000029328	Hnrnpdl	heterogeneous nuclear ribonucleoprotein D-like	5.82752	0.474584	7.50128e-07	0.00049365	Shared
ENSMUSG00000022827	Rabl3	RAB, member RAS oncogene family-like 3	2.00847	0.473389	0.000257231	0.0394823	Shared
ENSMUSG00000039850	Endov	endonuclease V	3.07953	0.472267	0.000148638	0.0257413	Neuronal
ENSMUSG00000038816	Ctnnal1	catenin (cadherin associated protein), alpha-like 1	3.22727	0.458552	7.43764e-06	0.00283746	Shared
ENSMUSG00000021614	Vcan	versican	4.56542	0.453871	5.36049e-05	0.0125428	Neuronal
ENSMUSG00000038354	Ankrd35	ankyrin repeat domain 35	3.24673	0.45383	1.45337e-05	0.00481229	Neuronal
ENSMUSG00000023484	Prph	peripherin	4.56944	0.452059	2.69406e-05	0.00779308	Neuronal
ENSMUSG00000021033	Gstz1	glutathione transferase zeta 1 (maleylacetoacetate isomerase)	3.7384	0.443622	3.42207e-05	0.0093348	Neuronal
ENSMUSG00000067818	Myl9	myosin, light polypeptide 9, regulatory	2.92382	0.443373	7.04198e-05	0.0148891	Neuronal
ENSMUSG00000020154	Ptprb	protein tyrosine phosphatase, receptor type, B	4.76141	0.440219	3.89105e-08	4.55226e-05	Neuronal
ENSMUSG00000029168	Dpysl5	dihydropyrimidinase-like 5	4.07903	0.437781	0.000324792	0.04539	Neuronal
ENSMUSG00000030539	Sema4b	sema domain, immunoglobulin domain (Ig), transmembrane domain (TM) and short cytoplasmic domain, (semaphorin) 4B	3.08923	0.435087	7.83509e-05	0.0159881	Neuronal
ENSMUSG00000003949	Hlf	hepatic leukemia factor	4.84791	0.431411	2.39084e-05	0.00715174	Neuronal
ENSMUSG00000011148	Adssl1	adenylosuccinate synthetase like 1	4.0414	0.428822	0.000286776	0.042291	Neuronal
ENSMUSG00000040136	Abcc8	ATP-binding cassette, sub-family C (CFTR/MRP), member 8	3.38647	0.428069	6.69317e-05	0.0145061	Neuronal
ENSMUSG00000033595	Lgi3	leucine-rich repeat LGI family, member 3	6.67435	0.424022	1.04123e-07	0.00010379	Neuronal
ENSMUSG00000021775	Nr1d2	nuclear receptor subfamily 1, group D, member 2	6.19251	0.407934	3.10901e-10	6.06222e-07	Neuronal
ENSMUSG00000062234	Gak	cyclin G associated kinase	5.3658	0.404169	2.10149e-07	0.000181372	Neuronal
ENSMUSG00000030237	Slco1a4	solute carrier organic anion transporter family, member 1a4	4.61403	0.395259	5.33033e-05	0.0125428	Neuronal
ENSMUSG00000047098	Rnf31	ring finger protein 31	2.97174	0.389716	0.000235745	0.0369783	Shared
ENSMUSG00000007655	Cav1	caveolin 1, caveolae protein	4.15585	0.373017	0.000227289	0.0362672	Neuronal
ENSMUSG00000034462	Pkd2	polycystic kidney disease 2	3.92783	0.366695	0.000319561	0.0448932	Shared
ENSMUSG00000022799	Arhgap31	Rho GTPase activating protein 31	4.27865	0.366304	0.000244956	0.0378188	Shared
ENSMUSG00000008206	Cers4	ceramide synthase 4	4.22446	0.36111	6.73084e-06	0.00262488	Neuronal
ENSMUSG00000048371	Pdp2	pyruvate dehyrogenase phosphatase catalytic subunit 2	3.46805	0.355913	0.00026137	0.0398851	Shared
ENSMUSG00000066129	Kndc1	kinase non-catalytic C-lobe domain (KIND) containing 1	6.42463	0.3519	4.65373e-06	0.00207631	Neuronal
ENSMUSG00000022843	Clcn2	chloride channel, voltage-sensitive 2	3.6716	0.346065	0.000310964	0.0446084	Neuronal
ENSMUSG00000030103	Bhlhe40	basic helix-loop-helix family, member e40	4.79351	0.34248	3.20285e-06	0.0015191	Neuronal
ENSMUSG00000045589	Frrs1l	ferric-chelate reductase 1 like	6.44142	0.339246	6.17456e-05	0.0137393	Neuronal
ENSMUSG00000056492	Adgrf5	adhesion G protein-coupled receptor F5	4.80871	0.324524	6.64557e-05	0.0145061	Neuronal
ENSMUSG00000022231	Sema5a	sema domain, seven thrombospondin repeats (type 1 and type 1-like), transmembrane domain (TM) and short cytoplasmic domain, (semaphorin) 5A	5.78146	0.322479	2.11479e-05	0.00651096	Neuronal
ENSMUSG00000016933	Plcg1	phospholipase C, gamma 1	4.52429	0.314808	0.000152392	0.0262188	Neuronal
ENSMUSG00000076439	Mog	myelin oligodendrocyte glycoprotein	6.9577	0.30981	0.000260397	0.0398521	Neuronal
ENSMUSG00000025558	Dock9	dedicator of cytokinesis 9	6.17332	0.283772	1.04485e-07	0.00010379	Neuronal
ENSMUSG00000025982	Sf3b1	splicing factor 3b, subunit 1	6.34666	0.252061	0.000190503	0.031539	Shared
ENSMUSG00000024735	Prpf19	pre-mRNA processing factor 19	6.36407	0.24947	0.000266686	0.0404617	Neuronal
ENSMUSG00000028991	Mtor	mechanistic target of rapamycin (serine/threonine kinase)	5.85117	0.224802	0.000230554	0.0366706	Neuronal
ENSMUSG00000029757	Dync1i1	dynein cytoplasmic 1 intermediate chain 1	6.07321	0.21045	0.000290414	0.042589	Neuronal
ENSMUSG00000033720	Sfxn5	sideroflexin 5	6.89459	-0.23778	0.000122524	0.0220908	Neuronal
ENSMUSG00000030352	Tspan9	tetraspanin 9	5.54203	-0.241634	0.00019906	0.0327498	Neuronal
ENSMUSG00000055302	Mrfap1	Morf4 family associated protein 1	5.90747	-0.249343	1.38819e-05	0.00465504	Neuronal
ENSMUSG00000024347	Psd2	pleckstrin and Sec7 domain containing 2	5.49651	-0.265939	0.000102665	0.0193729	Neuronal
ENSMUSG00000022332	Khdrbs3	KH domain containing, RNA binding, signal transduction associated 3	4.82359	-0.268701	0.000272429	0.0409787	Neuronal
ENSMUSG00000035227	Spcs2	signal peptidase complex subunit 2 homolog (S. cerevisiae)	5.22681	-0.26993	0.000286051	0.042291	Neuronal
ENSMUSG00000022272	Myo10	myosin X	4.60088	-0.273518	0.000313764	0.0448879	Neuronal
ENSMUSG00000035805	Mlc1	megalencephalic leukoencephalopathy with subcortical cysts 1 homolog (human)	6.57207	-0.284642	3.84473e-05	0.0100205	Neuronal
ENSMUSG00000021285	Ppp1r13b	protein phosphatase 1, regulatory (inhibitor) subunit 13B	4.84286	-0.285346	0.000197902	0.0326613	Neuronal
ENSMUSG00000020591	Ntsr2	neurotensin receptor 2	6.19943	-0.290328	3.0304e-05	0.00845768	Neuronal
ENSMUSG00000020048	Hsp90b1	heat shock protein 90, beta (Grp94), member 1	7.50709	-0.304097	9.8797e-05	0.0189831	Shared
ENSMUSG00000026080	Chst10	carbohydrate sulfotransferase 10	4.32647	-0.307013	3.4748e-05	0.00942978	Neuronal
ENSMUSG00000031885	Cbfb	core binding factor beta	4.31208	-0.317502	0.000243804	0.0378188	Shared
ENSMUSG00000020961	Ston2	stonin 2	4.33454	-0.318448	0.000148171	0.0257413	Shared
ENSMUSG00000004460	Dnajb11	DnaJ heat shock protein family (Hsp40) member B11	4.68191	-0.318866	0.00010973	0.0201651	Neuronal
ENSMUSG00000048878	Hexim1	hexamethylene bis-acetamide inducible 1	4.6087	-0.324241	4.65097e-05	0.0113361	Neuronal
ENSMUSG00000057858	Fam204a	family with sequence similarity 204, member A	3.36585	-0.326688	0.000222437	0.0357206	Shared
ENSMUSG00000034377	Tulp4	tubby like protein 4	8.73949	-0.329117	2.45357e-05	0.00725691	Shared
ENSMUSG00000025241	Fyco1	FYVE and coiled-coil domain containing 1	5.07767	-0.331209	0.000214456	0.0348471	Shared
ENSMUSG00000063317	Usp31	ubiquitin specific peptidase 31	6.94746	-0.33483	7.33326e-07	0.000488702	Neuronal
ENSMUSG00000031639	Tlr3	toll-like receptor 3	3.72562	-0.336564	0.000353112	0.0484122	Shared
ENSMUSG00000029076	Sdf4	stromal cell derived factor 4	6.89978	-0.336675	8.39836e-05	0.0169406	Neuronal
ENSMUSG00000050953	Gja1	gap junction protein, alpha 1	7.97021	-0.337532	2.85474e-08	3.4952e-05	Neuronal
ENSMUSG00000038679	Trps1	transcriptional repressor GATA binding 1	5.04003	-0.339483	1.99846e-06	0.0010315	Neuronal
ENSMUSG00000030522	Mtmr10	myotubularin related protein 10	4.7564	-0.340989	5.51635e-05	0.0127234	Shared
ENSMUSG00000023912	Slc25a27	solute carrier family 25, member 27	4.23391	-0.348201	0.000109728	0.0201651	Neuronal
ENSMUSG00000026830	Ermn	ermin, ERM-like protein	7.68021	-0.350489	3.10521e-05	0.00860421	Neuronal
ENSMUSG00000021552	Gkap1	G kinase anchoring protein 1	3.86409	-0.354021	0.000217649	0.0352571	Neuronal
ENSMUSG00000079470	Utp14b	UTP14B small subunit processome component	5.13511	-0.355283	2.23241e-06	0.00113009	Shared
ENSMUSG00000059208	Hnrnpm	heterogeneous nuclear ribonucleoprotein M	5.18075	-0.359273	5.23191e-05	0.0124891	Shared
ENSMUSG00000045092	S1pr1	sphingosine-1-phosphate receptor 1	6.36019	-0.36389	3.93364e-06	0.00181213	Neuronal
ENSMUSG00000009013	Dynll1	dynein light chain LC8-type 1	4.80726	-0.367764	5.40269e-06	0.00229383	Neuronal
ENSMUSG00000018849	Wwc1	WW, C2 and coiled-coil domain containing 1	4.18292	-0.369376	3.20055e-05	0.00881501	Neuronal
ENSMUSG00000022376	Adcy8	adenylate cyclase 8	4.7616	-0.373544	2.26537e-06	0.00113586	Neuronal
ENSMUSG00000032060	Cryab	crystallin, alpha B	6.94352	-0.378979	6.18497e-05	0.0137393	Neuronal
ENSMUSG00000051495	Irf2bp2	interferon regulatory factor 2 binding protein 2	5.00146	-0.381424	5.74317e-06	0.00238375	Shared
ENSMUSG00000030166	Rad52	RAD52 homolog, DNA repair protein	3.33486	-0.382375	0.000353027	0.0484122	Neuronal
ENSMUSG00000003814	Calr	calreticulin	8.18865	-0.38477	7.67505e-05	0.0157225	Neuronal
ENSMUSG00000059288	Cdyl	chromodomain protein, Y chromosome-like	4.59624	-0.392311	0.000142954	0.0253168	Shared
ENSMUSG00000059970	Hspa2	heat shock protein 2	4.16182	-0.394275	5.83628e-05	0.0132133	Neuronal
ENSMUSG00000031665	Sall1	sal-like 1 (Drosophila)	4.3772	-0.395231	0.000220862	0.0356678	Microglial
ENSMUSG00000026098	Pms1	postmeiotic segregation increased 1 (S. cerevisiae)	3.43116	-0.395838	0.000109928	0.0201651	Shared
ENSMUSG00000045404	Kcnk13	potassium channel, subfamily K, member 13	3.56298	-0.397848	1.33506e-05	0.00453464	Neuronal
ENSMUSG00000024899	Papss2	3'-phosphoadenosine 5'-phosphosulfate synthase 2	3.40549	-0.400664	9.03064e-05	0.0177102	Neuronal
ENSMUSG00000091811	Inafm1	InaF motif containing 1	3.05126	-0.411305	0.000164551	0.0280359	Neuronal
ENSMUSG00000022453	Naga	N-acetyl galactosaminidase, alpha	3.1867	-0.413539	3.84265e-05	0.0100205	Neuronal
ENSMUSG00000025978	Rftn2	raftlin family member 2	4.56444	-0.41464	4.23858e-05	0.010677	Neuronal
ENSMUSG00000020642	Rnf144a	ring finger protein 144A	4.04018	-0.416477	1.52778e-05	0.00502705	Neuronal
ENSMUSG00000025823	Pdia4	protein disulfide isomerase associated 4	5.33078	-0.421711	6.8847e-05	0.0146744	Neuronal
ENSMUSG00000027274	Mkks	McKusick-Kaufman syndrome	3.81817	-0.429309	9.30448e-05	0.0180758	Neuronal
ENSMUSG00000020614	Fam20a	family with sequence similarity 20, member A	3.08089	-0.429575	0.000282445	0.0421243	Neuronal
ENSMUSG00000021071	Trim9	tripartite motif-containing 9	5.84852	-0.437552	1.79678e-10	4.29977e-07	Neuronal
ENSMUSG00000022742	Cpox	coproporphyrinogen oxidase	5.08334	-0.438694	2.06817e-06	0.00105712	Neuronal
ENSMUSG00000001700	Gramd3	GRAM domain containing 3	3.54046	-0.446955	7.10643e-05	0.0149653	Shared
ENSMUSG00000063406	Tmed5	transmembrane p24 trafficking protein 5	4.11252	-0.447699	8.08208e-05	0.0163653	Shared
ENSMUSG00000030839	Sergef	secretion regulating guanine nucleotide exchange factor	3.51485	-0.447748	2.43905e-05	0.00725474	Neuronal
ENSMUSG00000089774	Slc5a3	solute carrier family 5 (inositol transporters), member 3	5.48472	-0.45664	9.68188e-05	0.0186711	Neuronal
ENSMUSG00000027168	Pax6	paired box 6	2.73804	-0.461154	0.000227329	0.0362672	Neuronal
ENSMUSG00000032413	Rasa2	RAS p21 protein activator 2	4.31195	-0.461763	1.21801e-05	0.00419116	Shared
ENSMUSG00000001864	Aif1l	allograft inflammatory factor 1-like	3.48037	-0.462491	1.86751e-07	0.000163864	Neuronal
ENSMUSG00000026058	Khdrbs2	KH domain containing, RNA binding, signal transduction associated 2	2.71656	-0.46585	5.41857e-05	0.0126226	Neuronal
ENSMUSG00000032702	Kank1	KN motif and ankyrin repeat domains 1	4.7377	-0.468532	1.69928e-06	0.000941707	Neuronal
ENSMUSG00000041660	Bbox1	butyrobetaine (gamma), 2-oxoglutarate dioxygenase 1 (gamma-butyrobetaine hydroxylase)	3.2488	-0.472331	6.48287e-05	0.0142805	Neuronal
ENSMUSG00000015305	Sash1	SAM and SH3 domain containing 1	6.14061	-0.476249	1.71785e-08	2.31896e-05	Neuronal
ENSMUSG00000036777	Anln	anillin, actin binding protein	6.8325	-0.483126	2.31643e-10	5.08138e-07	Neuronal
ENSMUSG00000060923	Acyp2	acylphosphatase 2, muscle type	3.73221	-0.483381	4.52841e-05	0.0110887	Neuronal
ENSMUSG00000061482	Hist1h4d	histone cluster 1, H4d	4.66531	-0.498246	2.16605e-05	0.00663	Microglial
ENSMUSG00000042010	Acacb	acetyl-Coenzyme A carboxylase beta	2.55384	-0.501554	0.000145993	0.0254507	Neuronal
ENSMUSG00000046523	Kctd4	potassium channel tetramerisation domain containing 4	3.69025	-0.502414	4.99774e-06	0.00219263	Neuronal
ENSMUSG00000020571	Pdia6	protein disulfide isomerase associated 6	5.02382	-0.517944	5.32885e-06	0.00228088	Neuronal
ENSMUSG00000066613	Zfp932	zinc finger protein 932	1.84766	-0.519518	0.000244307	0.0378188	Neuronal
ENSMUSG00000048782	Insc	inscuteable homolog (Drosophila)	2.51567	-0.52027	5.25884e-05	0.0124891	Neuronal
ENSMUSG00000051515	Fam181b	family with sequence similarity 181, member B	2.84278	-0.529072	1.13348e-06	0.000685913	Neuronal
ENSMUSG00000071042	Rasgrp3	RAS, guanyl releasing protein 3	4.67963	-0.544503	8.85191e-07	0.000561478	Microglial
ENSMUSG00000026888	Grb14	growth factor receptor bound protein 14	4.49847	-0.545872	1.37366e-05	0.00463585	Neuronal
ENSMUSG00000020846	Rflnb	refilin B	2.64122	-0.54931	3.84022e-05	0.0100205	Neuronal
ENSMUSG00000041378	Cldn5	claudin 5	3.14626	-0.550054	7.91804e-06	0.00292369	Neuronal
ENSMUSG00000092837	Rpph1	ribonuclease P RNA component H1	10.7584	-0.55455	1.86562e-06	0.000972468	Shared
ENSMUSG00000015659	Serac1	serine active site containing 1	2.79766	-0.55612	1.39044e-06	0.000791484	Shared
ENSMUSG00000026834	Acvr1c	activin A receptor, type IC	2.97682	-0.564308	1.21538e-07	0.000116339	Neuronal
ENSMUSG00000039830	Olig2	oligodendrocyte transcription factor 2	4.59145	-0.566388	7.54343e-06	0.00284377	Neuronal
ENSMUSG00000052430	Bmpr1b	bone morphogenetic protein receptor, type 1B	4.57795	-0.571464	9.27882e-11	2.87354e-07	Neuronal
ENSMUSG00000074637	Sox2	SRY (sex determining region Y)-box 2	3.50835	-0.602769	4.21231e-06	0.00191177	Neuronal
ENSMUSG00000022510	Trp63	transformation related protein 63	2.33814	-0.606203	3.95834e-06	0.00181213	Shared
ENSMUSG00000028527	Ak4	adenylate kinase 4	3.27012	-0.614462	5.0413e-08	5.64701e-05	Neuronal
ENSMUSG00000024033	Rsph1	radial spoke head 1 homolog (Chlamydomonas)	1.47693	-0.619568	0.000310034	0.0445966	Neuronal
ENSMUSG00000019874	Fabp7	fatty acid binding protein 7, brain	4.27534	-0.632035	8.67246e-05	0.0172947	Neuronal
ENSMUSG00000034424	Gcsh	glycine cleavage system protein H (aminomethyl carrier)	4.51544	-0.640111	6.95805e-08	7.53815e-05	Neuronal
ENSMUSG00000039982	Dtx4	deltex 4, E3 ubiquitin ligase	4.46782	-0.66637	5.52112e-21	7.26676e-17	Shared
ENSMUSG00000061322	Dnaic1	dynein, axonemal, intermediate chain 1	1.66019	-0.677069	0.000114776	0.0209813	Neuronal
ENSMUSG00000039349	C130074G19Rik	RIKEN cDNA C130074G19 gene	3.49844	-0.678176	2.85357e-10	5.77816e-07	Neuronal
ENSMUSG00000015970	Chdh	choline dehydrogenase	2.2767	-0.679382	1.83251e-05	0.00588269	Shared
ENSMUSG00000056749	Nfil3	nuclear factor, interleukin 3, regulated	1.90904	-0.679493	5.16725e-06	0.00222984	Neuronal
ENSMUSG00000039963	Ccdc40	coiled-coil domain containing 40	1.38862	-0.683555	0.000355264	0.0485545	Neuronal
ENSMUSG00000026864	Hspa5	heat shock protein 5	7.23947	-0.699798	1.54203e-07	0.000137599	Shared
ENSMUSG00000029521	Chek2	checkpoint kinase 2	1.373	-0.713564	2.90954e-05	0.00827991	Neuronal
ENSMUSG00000020644	Id2	inhibitor of DNA binding 2	4.88479	-0.728423	5.03034e-19	5.29665e-15	Neuronal
ENSMUSG00000029307	Dmp1	dentin matrix protein 1	2.52743	-0.732676	5.70088e-06	0.00238375	Neuronal
ENSMUSG00000046229	Scand1	SCAN domain-containing 1	1.68615	-0.736317	7.88115e-05	0.01602	Neuronal
ENSMUSG00000026831	1700007K13Rik	RIKEN cDNA 1700007K13 gene	1.24413	-0.74881	2.00925e-05	0.00625922	Neuronal
ENSMUSG00000032221	Mns1	meiosis-specific nuclear structural protein 1	2.14931	-0.761181	1.31551e-07	0.000122331	Neuronal
ENSMUSG00000030093	Wnt7a	wingless-type MMTV integration site family, member 7A	2.61003	-0.776719	3.71402e-07	0.000279331	Neuronal
ENSMUSG00000022769	Sdf2l1	stromal cell-derived factor 2-like 1	2.28714	-0.778194	4.17721e-05	0.010677	Shared
ENSMUSG00000081225	Cyp2j12	cytochrome P450, family 2, subfamily j, polypeptide 12	2.9541	-0.786413	1.90245e-05	0.0060702	Neuronal
ENSMUSG00000022899	Slc15a2	solute carrier family 15 (H+/peptide transporter), member 2	4.33567	-0.80595	1.08092e-05	0.00387125	Shared
ENSMUSG00000044921	Rassf9	Ras association (RalGDS/AF-6) domain family (N-terminal) member 9	1.40231	-0.835926	2.61193e-05	0.00763946	Neuronal
ENSMUSG00000051590	Map3k19	mitogen-activated protein kinase kinase kinase 19	2.61917	-0.840949	9.43856e-08	9.74337e-05	Neuronal
ENSMUSG00000026077	Npas2	neuronal PAS domain protein 2	2.04849	-0.850245	1.31194e-09	2.22806e-06	Neuronal
ENSMUSG00000042096	Dao	D-amino acid oxidase	3.07583	-0.879258	0.000102173	0.0193492	Neuronal
ENSMUSG00000022262	Dnah5	dynein, axonemal, heavy chain 5	1.79531	-0.898534	2.48466e-07	0.000207635	Neuronal
ENSMUSG00000060678	Hist1h4c	histone cluster 1, H4c	2.4447	-0.898917	5.06169e-06	0.00220234	Shared
ENSMUSG00000022021	Diaph3	diaphanous related formin 3	1.2193	-0.942326	2.04968e-05	0.00634762	Shared
ENSMUSG00000015568	Lpl	lipoprotein lipase	1.73542	-0.978171	0.000309493	0.0445966	Microglial
ENSMUSG00000110332	Gm19935	predicted gene, 19935	1.85998	-0.986463	2.50391e-10	5.27294e-07	Neuronal
ENSMUSG00000055116	Arntl	aryl hydrocarbon receptor nuclear translocator-like	3.12436	-0.992909	3.80725e-16	2.22711e-12	Neuronal
ENSMUSG00000050666	Vstm4	V-set and transmembrane domain containing 4	3.46703	-1.00032	3.31248e-15	1.74392e-11	Neuronal
ENSMUSG00000023272	Creld2	cysteine-rich with EGF-like domains 2	2.27767	-1.00987	7.01596e-08	7.53815e-05	Neuronal
ENSMUSG00000023284	Zfp605	zinc finger protein 605	4.13062	-1.03626	5.6957e-17	3.74827e-13	Shared
ENSMUSG00000000957	Mmp14	matrix metallopeptidase 14 (membrane-inserted)	3.07331	-1.0434	3.6901e-12	1.49441e-08	Shared
ENSMUSG00000041323	Ak7	adenylate kinase 7	1.11213	-1.04995	4.68575e-07	0.000337933	Neuronal
ENSMUSG00000045655	Fam216b	family with sequence similarity 216, member B	1.13263	-1.08734	2.33833e-07	0.000198558	Shared
ENSMUSG00000060639	Hist1h4i	histone cluster 1, H4i	1.15789	-1.14892	1.00562e-06	0.000630273	Neuronal
ENSMUSG00000070532	Ccdc190	coiled-coil domain containing 190	1.64398	-1.17008	1.80839e-06	0.000961681	Neuronal
ENSMUSG00000070337	Gpr179	G protein-coupled receptor 179	1.44522	-1.25473	1.03907e-10	3.0391e-07	Neuronal
ENSMUSG00000046818	Ddit4l	DNA-damage-inducible transcript 4-like	1.47799	-1.28501	1.00717e-11	3.53498e-08	Neuronal
ENSMUSG00000028573	Fggy	FGGY carbohydrate kinase domain containing	2.12346	-2.93178	6.52827e-05	0.0143206	Neuronal
